# Transcriptional reprogramming by IL-2 variant generates metabolically active stem-like T cells

**DOI:** 10.1101/2023.05.24.541283

**Authors:** Yaquelin Ortiz-Miranda, Maria Masid, Cristina Jiménez-Luna, Galia Magela Montalvo Bereau, Tania Muller, Nicolas Rayroux, Elisabetta Cribioli, Jesús Corría-Osorio, Helen Carrasco Hope, Romain Vuillefroy de Silly, Bili Seijo, Pierpaolo Ginefra, Kalet León, Nicola Vannini, Ping-Chih Ho, Isaac Crespo, Vassily Hatzimanikatis, Melita Irving, George Coukos

## Abstract

Interleukin-2 receptor (IL-2R)-mediated intracellular signaling is a key regulator of T-cell fate decisions. While the potent signals generated by IL-2 engagement execute effector differentiation, elevated metabolic activities and rapid cellular expansion, IL-15 binding induces a stemness/memory phenotype and a quiescent metabolic state. Here, we demonstrate that weak but sustained signaling generated by a non-IL-2R*α*-binding variant of IL-2 (IL-2v) drive proliferation/metabolic and stemness transcriptional programs, thereby reprogramming CD8^+^ T cells into a hybrid ‘metabolically active stem-like state’. We further show that IL-2v-induced T cells are capable of superior engraftment, persistence, and tumor control when utilized in adoptive cell therapy. Taken together, our study highlights the ability to fine-tune cytokine engagement of cognate receptors in order to generate therapeutically relevant T-cell states and further reveals the metabolic plasticity of the T-cell memory program.
