## Supplemental Table 1 for "Transcriptional reprogramming by IL-2 variant generates metabolically active stem-like T cells"

### Sheet: Sheet1
Table S1.Gene signatures used for gene expression analysis
Proliferation (metaPCNA signature)		Apoptosis	Effector (ref Pais et al 2020)		Memory (ref Pais et al 2020)
Nfe2	Rfwd3	Ppp3r1	Smc4	Dixdc1	Pde2a
Zwint	Cdca3	Aifm1	Pttg1	Serpinb1b	Aff3
Rpia	Ccnb2	Birc2	37316	Zbtb32	Cd7
Rfc3	Kif2c	Pik3ca	Notch3	Frmd5	Fhit
Snf8	Ccnb1	Nfkbia	Jup	Adam8	Sh3bp5
Lyl1	Birc5	Ikbkb	Ccr3	Cdh17	Nt5e
Arid3a	Melk	Atm	Pf4	Gab2	Cyp3a13
Gtpbp2	Tyms	Prkacb	Klrg1	Dmwd	Samd3
37316	Aurka	Casp6	Zeb2	Cd68	Myc
Cklf	Top2a	Map3k14	Gzmk	C1qtnf6	Tnfsf8
Dnajc9	Chaf1a	Irak1	Phactr2	Emilin2	Yes1
Bpgm	Gins2	Ppp3cb	Ica1	Cma1	Bcl2
Pttg1	Troap	Myd88	Trim58	Ltb4r1	Ifrd2
Fech	Mki67	Xiap	Itga2	Fcer1g	Dctd
Smc4	Prc1	Tnfsf10	Sdc3	Lamc1	Gnl3
Fbxo7	Tacc3	Pik3r5	Plxnb2	Srcin1	Mettl1
Tcf3	Cdca8	Prkar2a	Tead3	Hpse	Nacc2
Vrk1	Kif22	Bbc3	Nr2f6	Ptgr1	Olfml3
H3f3a	Cdc20	Cycs	Psmd9	Sord	Metap1d
Pf4	Kif20a	Bid	Ctnnbip1	Lag3	Il7r
Gata1	Aurkb	Chuk	Syngr3	Arap3	Tgtp1
Klf1	Shcbp1	Casp8	Rab27b	Klc3	Synpo
Psmd9	Gtse1	Prkx	Pth1r	Tspan2	Ms4a4c
Nup210	Rrm2	Birc3	Ltk	Trim16	Cldn10
Pole2	Ccna2	Cflar	Dram1	Stk32c	Parp8
Rpp30	Nusap1	Pik3r1	Wdr31	Ptms	Slc16a2
Rpa3	Rad51ap1	Pik3cd	Plekhh3	Pcyt1b	Socs3
Ncapd3	Cdc45	Bcl2l11	Plxdc1	Fhl2	Mdn1
Lbr	Cdk1	Ppp3ca	Igf2bp3		Cxcr4
Mcm4	Cks1b	Ppp3cc	Rpia		Pou2af1
Racgap1	Kif18b	Apaf1	Rfc3		Dapl1
Ppih	Espl1	Bad	Tubb2b		Gpr183
Snrpb	Foxm1	Tnfrsf1a	Esm1		Nr1d1
Mcm7	Tpx2	Tnf	Mt1		Sell
Hmgn2	Bub1b	Akt1	Gas2l1		Axin2
Lsm6	Tfdp1	Bax	Gzma		Nsg2
Mcm6	Ncapg2	Pik3cg	Cd109		F2rl1
Cdca4	Lig1	Il3ra	Gpx8		Plp1
Hjurp	Pcna	Capn2	Havcr2		Efnb1
Trmt5	Mcm2	Endod1	Gprc5a		Ccr7
Plek	Asf1b	Akt2	Rhd		Rapgef4
Cdkn3	Fen1	Bcl2l1	Tnfrsf8		Ldhd
Pgd	Mad2l1	Casp3	Clic5		Rgmb
Ube2c	Rfc4	Bak1	Anxa4		Cd2ap
Cdt1	Oip5	Nfkb1	Lgals1		Pacsin1
Timeless	Ddx39	Ripk1	S100a1		Insr
Gins1	Mcm5	Prkar1a	Nfe2		Vipr1
Snrpd1	Ncapd2	Prkaca	Prr5l		Tcf7
Hmbs	Lmnb1	Bcl2	Adap1		Id3
Dtl	Fbxo5	Endog	Slc43a3		Atp8a2
Nudt1	Mcm3	Chp1	Gzmb		Tbc1d4
Nup37		Rela	Lgals3		Rgs10
Hmgb2		Capn1	Tmem163		Xcl1
Cenpa		Irak4	Zwint		Capn3
Cks2		Tradd	Grb14		Ssbp2
					Hpgds
