## Supplemental Table 2 for "Transcriptional reprogramming by IL-2 variant generates metabolically active stem-like T cells"

### Sheet: Sheet1
Table S2. Primers for RT-PCR
Probe Name	Proble code
Taqman primers mouse_ Cbx3_250rxn	Mm00850539_g1
Taqman primers mouse_ Taf1_350rxn	Mm01229174_m1
Taqman primers mouse_ Suz12_250rxn	Mm01304152_m1
Taqman primers mouse_ E2f1_250rxn	Mm00432939_m1
Taqman primers mouse _Rad21_250rxn	Mm00485474_m1
Taqman primers mouse_Hif1a_75rxn	Mm00468869_m1
Taqman primers mouse_Prdm1_75rxn	Mm00476128_m1
Taqman primers mouse_Nfil3_75rxn	Mm00600292_s1
Taqman primers mouse_Batf3_75rxn	Mm01318274_m1
Taqman primers mouse_Atf4_75rxn	Mm00515325_g1
Taqman primers mouse_Bhlhe40_75rxn	Mm00478593_m1
Taqman primers mouse_Irf4_75rxn	Mm00516431_m1
Taqman primers mouse_UBC	Mm02525934_g1
