## Supplemental Table 3 for "Transcriptional reprogramming by IL-2 variant generates metabolically active stem-like T cells"

### Sheet: Sheet1
Table S3. Metabolic subsystems included in redTCELL model (see Methods)
Alanine and aspartate metabolism	NAD metabolism
Aminosugar metabolism	Nucleotide interconversion
Arginine and proline metabolism	Nucleotide metabolism
Beta-Alanine metabolism	Nucleotide salvage pathway
Bile acid synthesis	Oxidative phosphorylation
Biotin metabolism	Pentose phosphate pathway
Butanoate metabolism	Phenylalanine metabolism
C5-branched dibasic acid metabolism	Phosphatidylinositol phosphate metabolism
Cholesterol metabolism	Propanoate metabolism
Citric acid cycle	Purine catabolism
CoA synthesis	Purine synthesis
Drug metabolism	Pyrimidine catabolism
Eicosanoid metabolism	Pyrimidine synthesis
Fatty acid oxidation	Pyruvate metabolism
Fatty acid synthesis	ROS detoxification
Folate metabolism	Sphingolipid metabolism
Fructose and mannose metabolism	Squalene and cholesterol synthesis
Glutamate metabolism	Taurine and hypotaurine metabolism
Glutathione metabolism	Tetrahydrobiopterin metabolism
Glycerophospholipid metabolism	Transport, endoplasmic reticular
Glycine, serine, alanine, and threonine metabolism	Transport, extracellular
Glycolysis/gluconeogenesis	Transport, golgi apparatus
Glycosphingolipid metabolism	Transport, mitochondrial
Glyoxylate and dicarboxylate metabolism	Transport, nuclear
Histidine metabolism	Transport, peroxisomal
Inositol phosphate metabolism	Triacylglycerol synthesis
Leukotriene metabolism	Tryptophan metabolism
Lysine metabolism	Tyrosine metabolism
Methionine and cysteine metabolism	Urea cycle
Miscellaneous	Valine, leucine, and isoleucine metabolism
	Vitamin B12 metabolism
	Vitamin E metabolism
